# Real-time artificial intelligence prediction of peptide characteristics and MSFragger search improves multiplexed quantification of non-canonical HLA presented peptides in clear cell renal cell carcinoma

**DOI:** 10.64898/2026.05.29.727942

**Authors:** Ana Marcu, Kristin Leskoske, Fengchao Yu, Alexey I. Nesvizhskii, Susan Klaeger, Christopher M. Rose

## Abstract

Non-canonical HLA-presented peptides are promising therapeutic targets, but their low abundance makes them difficult to reproducibly identify and quantify, particularly in multiplexed immunopeptidomics workflows. Here we present MIRA-MS (Model-Informed Real-time Acquisition for Mass Spectrometry), a real-time acquisition strategy that combines fragment ion-indexed database searching with artificial intelligence-based prediction of peptide fragmentation and retention time to guide quantitative scan acquisition. In a clear cell renal cell carcinoma model, MIRA-MS increased the number of quantified non-canonical immunopeptides by 97-107% relative to standard acquisition methods while also improving recovery of canonical peptides by 45-89%. These results establish real-time AI-guided acquisition as a powerful approach for deeper and more reproducible immunopeptidome profiling.
