## SupplementaryTable3 for "Real-time artificial intelligence prediction of peptide characteristics and MSFragger search improves multiplexed quantification of non-canonical HLA presented peptides in clear cell renal cell carcinoma"

### Sheet: Figure 1I
RAW File	Input Amount	Injection Replicate	Parameter changing	Overarching Method	Instrument MS1 Parameters	Instrument MS2 Parameters	MIRA-MS FTMS2 Parameters										Online Search Parameters	Offline Search Parameters
							APINAME	MSFraggerFilter	PPMFilter	PredictSpectraFilter	PredictRTFilter	ProteinPriorityFilter	FDRFilter	DecoyFilter	MaxITFilter	MIRA - MS2 Scan
20251219_ECL2_OBJ43390_TMTProMix3_Dilution3_0002_Control_FTMS2_250ms_1hr_01.raw	500 ng	#1	Instrument FTMS2 IT: 250 ms	Instrument Method	OT 120,000 resolution; mass range: 350 - 1,350 m/z; normalized AGC target 250%; 50 ms Injection Time; dynamic exclusion after 1 occurance for 35s.	Top 10, HCD, 25V NCE, OT 60,000; 1.2 m/z quadrupole isolation window, normalized AGC target: 600; max IT: 250 ms												precursor mass tolerance of 10 ppm and fragment mass tolerance of 20 ppm
20251219_ECL2_OBJ43390_TMTProMix3_Dilution3_0002_Control_FTMS2_250ms_1hr_02.raw	500 ng	#2
20251219_ECL2_OBJ43390_TMTProMix3_Dilution3_0002_Control_FTMS2_250ms_1hr_03.raw	500 ng	#3
20251219_ECL2_OBJ43390_TMTProMix3_Dilution3_0002_Control_FTMS2_500ms_1hr_01.raw	500 ng	#1	Instrument FTMS2 IT: 500 ms			Top 10, HCD, 25V NCE, OT 60,000; 1.2 m/z quadrupole isolation window, normalized AGC target: 600; max IT: 500 ms
20251219_ECL2_OBJ43390_TMTProMix3_Dilution3_0002_Control_FTMS2_500ms_1hr_02.raw	500 ng	#2
20251219_ECL2_OBJ43390_TMTProMix3_Dilution3_0002_Control_FTMS2_500ms_1hr_03.raw	500 ng	#3
20251219_ECL2_OBJ43390_TMTProMix3_Dilution3_0002_APILEIA_FTMS2PP_AutoMax_1hr_01.raw	500 ng	#1	Instrument FTMS2 IT: Auto	MIRA-MS		Top 10, HCD, 25V NCE, OT 15,000; 1.2 m/z quadrupole isolation window, normalized AGC target: 150; max IT: Auto	APILEIA	CrossRun: False, CrossNode: False, CanOverride: False, Plugin: MSFragger-4.1-rc13.jar, PluginParamFile: nonspecific_fragger_TMT.params, MSFraggerPort: 10.39.64.156:5051	CrossRun: False, CrossNode: False, CanOverride: False, CorrectPPM: True, FilterPPM: True, NarrowPPMFilter: True, PPMCutoff: 30, NarrowPPMCutoff: 30, PPMCalcScoreCutoff: 5, PPMCalcTolerance: 10, NumberOfMeasurements: 50, UseWholeRun: True	CrossRun: False, CrossNode: False, CanOverride: False, FragmentMLModel: GNE_Frag_TMT_Nontryptic.onnx, MLModelCustomAA: M[15.9949]|B;K|X, CollisionTypeEmbedded: True, CollisionType: HCD, CollisionEnergy: 30, StaticMods: CAM;57.02146;C|TMTpro;304.2071;K-NPep, DynamicMods: OX;15.9949;M;[15.9949], MZTolUnit: DA, MZTol: 0.5	CrossRun: False, CrossNode: False, CanOverride: False, RTMLModel: GNE_RT_TMT_Nontryptic.onnx, MLModelCustomAA: M[15.9949]|B;K|X, PSMsForCurrentRT: 50, SpectralSimilarityForCurrentRT: 0.6	CrossRun: False, CrossNode: False, CanOverride: False, PriorityList: "nuORFdb_human	CrossRun: False, CrossNode: False, CanOverride: False, FDR Percent: 10, ProtCloseoutFDRPercent: 1.0, Training Threshold: 1000, FwdCountThreshold: 200, PassBeforeFDRStart: True	CrossRun: False, CrossNode: False, CanOverride: False, AllDecoys: True, DecoyString: rev_, AllDecoys: True	CrossRun: False, CrossNode: False, CanOverride: False, MaxITMax: 750ms, MaxITMin: 100ms, Override AGC: False, ReporterIons: TMTPro, Target Signal 1000, MZTolUnit: ppm, MZTol: 20, SkipLowSignal: True, LowSignal 10	FTMS2 HCD, CE:30, First Mass:120, Last Mass: 2000, Orbitrap 60,000 resolution, IsolationWidth: 1.2, ActivationQ: 0.25, AGCTarget: 300,000; MaxIT: 250ms	precursor mass tolerance of 10 ppm and fragment mass tolerance of 20 ppm	search both instrument FTMS2 and MIRA-guided MS2, precursor mass tolerance of 10 ppm and fragment mass tolerance of 20 ppm
20251219_ECL2_OBJ43390_TMTProMix3_Dilution3_0002_APILEIA_FTMS2PP_AutoMax_1hr_02.raw	500 ng	#2
20251219_ECL2_OBJ43390_TMTProMix3_Dilution3_0002_APILEIA_FTMS2PP_AutoMax_1hr_03.raw	500 ng	#3
20251219_ECL2_OBJ43390_TMTProMix3_Dilution3_0002_APILEIA_FTMS2PP_50ms_1hr_01.raw	500 ng	#1	Instrument FTMS2 IT: 50 ms			Top 10, HCD, 25V NCE, OT 15,000; 1.2 m/z quadrupole isolation window, normalized AGC target: 150; max IT: 50ms
20251219_ECL2_OBJ43390_TMTProMix3_Dilution3_0002_APILEIA_FTMS2PP_50ms_1hr_02.raw	500 ng	#2
20251219_ECL2_OBJ43390_TMTProMix3_Dilution3_0002_APILEIA_FTMS2PP_50ms_1hr_03.raw	500 ng	#3
20251219_ECL2_OBJ43390_TMTProMix3_Dilution3_0002_APILEIA_FTMS2PP_100ms_1hr_01.raw	500 ng	#1	Instrument FTMS2 IT: 100 ms			Top 10, HCD, 25V NCE, OT 15,000; 1.2 m/z quadrupole isolation window, normalized AGC target: 150; max IT: 100ms
20251219_ECL2_OBJ43390_TMTProMix3_Dilution3_0002_APILEIA_FTMS2PP_100ms_1hr_02.raw	500 ng	#2
20251219_ECL2_OBJ43390_TMTProMix3_Dilution3_0002_APILEIA_FTMS2PP_100ms_1hr_03.raw	500 ng	#3
20251219_ECL2_OBJ43390_TMTProMix3_Dilution3_0002_APILEIA_FTMS2PP_200ms_1hr_01.raw	500 ng	#1	Instrument FTMS2 IT: 200 ms			Top 10, HCD, 25V NCE, OT 15,000; 1.2 m/z quadrupole isolation window, normalized AGC target: 150; max IT: 200ms
20251219_ECL2_OBJ43390_TMTProMix3_Dilution3_0002_APILEIA_FTMS2PP_200ms_1hr_02.raw	500 ng	#2
20251219_ECL2_OBJ43390_TMTProMix3_Dilution3_0002_APILEIA_FTMS2PP_200ms_1hr_03.raw	500 ng	#3
20251219_ECL2_OBJ43390_TMTProMix3_Dilution3_0010_Control_FTMS2_250ms_1hr_01.raw	100 ng	#1	Instrument FTMS2 IT: 250 ms	Instrument Method		Top 10, HCD, 25V NCE, OT 60,000; 1.2 m/z quadrupole isolation window, normalized AGC target: 600; max IT: 250 ms												precursor mass tolerance of 10 ppm and fragment mass tolerance of 20 ppm
20251219_ECL2_OBJ43390_TMTProMix3_Dilution3_0010_Control_FTMS2_250ms_1hr_02.raw	100 ng	#2
20251219_ECL2_OBJ43390_TMTProMix3_Dilution3_0010_Control_FTMS2_250ms_1hr_03.raw	100 ng	#3
20251219_ECL2_OBJ43390_TMTProMix3_Dilution3_0010_Control_FTMS2_500ms_1hr_01.raw	100 ng	#1	Instrument FTMS2 IT: 500 ms			Top 10, HCD, 25V NCE, OT 60,000; 1.2 m/z quadrupole isolation window, normalized AGC target: 600; max IT: 500 ms
20251219_ECL2_OBJ43390_TMTProMix3_Dilution3_0010_Control_FTMS2_500ms_1hr_02.raw	100 ng	#2
20251219_ECL2_OBJ43390_TMTProMix3_Dilution3_0010_Control_FTMS2_500ms_1hr_03.raw	100 ng	#3
20251219_ECL2_OBJ43390_TMTProMix3_Dilution3_0010_APILEIA_FTMS2PP_AutoMax_1hr_01_inj02.raw	100 ng	#1	Instrument FTMS2 IT: Auto	MIRA-MS		Top 10, HCD, 25V NCE, OT 15,000; 1.2 m/z quadrupole isolation window, normalized AGC target: 150; max IT: Auto	APILEIA	CrossRun: False, CrossNode: False, CanOverride: False, Plugin: MSFragger-4.1-rc13.jar, PluginParamFile: nonspecific_fragger_TMT.params, MSFraggerPort: 10.39.64.156:5051	CrossRun: False, CrossNode: False, CanOverride: False, CorrectPPM: True, FilterPPM: True, NarrowPPMFilter: True, PPMCutoff: 30, NarrowPPMCutoff: 30, PPMCalcScoreCutoff: 5, PPMCalcTolerance: 10, NumberOfMeasurements: 50, UseWholeRun: True	CrossRun: False, CrossNode: False, CanOverride: False, FragmentMLModel: GNE_Frag_TMT_Nontryptic.onnx, MLModelCustomAA: M[15.9949]|B;K|X, CollisionTypeEmbedded: True, CollisionType: HCD, CollisionEnergy: 30, StaticMods: CAM;57.02146;C|TMTpro;304.2071;K-NPep, DynamicMods: OX;15.9949;M;[15.9949], MZTolUnit: DA, MZTol: 0.5	CrossRun: False, CrossNode: False, CanOverride: False, RTMLModel: GNE_RT_TMT_Nontryptic.onnx, MLModelCustomAA: M[15.9949]|B;K|X, PSMsForCurrentRT: 50, SpectralSimilarityForCurrentRT: 0.6	CrossRun: False, CrossNode: False, CanOverride: False, PriorityList: "nuORFdb_human	CrossRun: False, CrossNode: False, CanOverride: False, FDR Percent: 10, ProtCloseoutFDRPercent: 1.0, Training Threshold: 1000, FwdCountThreshold: 200, PassBeforeFDRStart: True	CrossRun: False, CrossNode: False, CanOverride: False, AllDecoys: True, DecoyString: rev_, AllDecoys: True	CrossRun: False, CrossNode: False, CanOverride: False, MaxITMax: 750ms, MaxITMin: 100ms, Override AGC: False, ReporterIons: TMTPro, Target Signal 1000, MZTolUnit: ppm, MZTol: 20, SkipLowSignal: True, LowSignal 10	FTMS2 HCD, CE:30, First Mass:120, Last Mass: 2000, Orbitrap 60,000 resolution, IsolationWidth: 1.2, ActivationQ: 0.25, AGCTarget: 300,000; MaxIT: 250ms	precursor mass tolerance of 10 ppm and fragment mass tolerance of 20 ppm	search both instrument FTMS2 and MIRA-guided MS2, precursor mass tolerance of 10 ppm and fragment mass tolerance of 20 ppm
20251219_ECL2_OBJ43390_TMTProMix3_Dilution3_0010_APILEIA_FTMS2PP_AutoMax_1hr_02_inj02.raw	100 ng	#2
20251219_ECL2_OBJ43390_TMTProMix3_Dilution3_0010_APILEIA_FTMS2PP_AutoMax_1hr_03_inj02.raw	100 ng	#3
20251219_ECL2_OBJ43390_TMTProMix3_Dilution3_0010_APILEIA_FTMS2PP_50ms_1hr_01_inj02.raw	100 ng	#1	Instrument FTMS2 IT: 50 ms			Top 10, HCD, 25V NCE, OT 15,000; 1.2 m/z quadrupole isolation window, normalized AGC target: 150; max IT: 50ms
20251219_ECL2_OBJ43390_TMTProMix3_Dilution3_0010_APILEIA_FTMS2PP_50ms_1hr_02_inj02.raw	100 ng	#2
20251219_ECL2_OBJ43390_TMTProMix3_Dilution3_0010_APILEIA_FTMS2PP_50ms_1hr_03_inj02.raw	100 ng	#3
20251219_ECL2_OBJ43390_TMTProMix3_Dilution3_0010_APILEIA_FTMS2PP_100ms_1hr_01_inj02.raw	100 ng	#1	Instrument FTMS2 IT: 100 ms			Top 10, HCD, 25V NCE, OT 15,000; 1.2 m/z quadrupole isolation window, normalized AGC target: 150; max IT: 100ms
20251219_ECL2_OBJ43390_TMTProMix3_Dilution3_0010_APILEIA_FTMS2PP_100ms_1hr_02.raw	100 ng	#2
20251219_ECL2_OBJ43390_TMTProMix3_Dilution3_0010_APILEIA_FTMS2PP_100ms_1hr_03.raw	100 ng	#3
20251219_ECL2_OBJ43390_TMTProMix3_Dilution3_0010_APILEIA_FTMS2PP_200ms_1hr_01.raw	100 ng	#1	Instrument FTMS2 IT: 200 ms			Top 10, HCD, 25V NCE, OT 15,000; 1.2 m/z quadrupole isolation window, normalized AGC target: 150; max IT: 200ms
20251219_ECL2_OBJ43390_TMTProMix3_Dilution3_0010_APILEIA_FTMS2PP_200ms_1hr_02.raw	100 ng	#2
20251219_ECL2_OBJ43390_TMTProMix3_Dilution3_0010_APILEIA_FTMS2PP_200ms_1hr_03.raw	100 ng	#3
20251219_ECL2_OBJ43390_TMTProMix3_Dilution3_0100_Control_FTMS2_250ms_1hr_01.raw	10 ng	#1	Instrument FTMS2 IT: 250 ms	Instrument Method		Top 10, HCD, 25V NCE, OT 60,000; 1.2 m/z quadrupole isolation window, normalized AGC target: 600; max IT: 250 ms												precursor mass tolerance of 10 ppm and fragment mass tolerance of 20 ppm
20251219_ECL2_OBJ43390_TMTProMix3_Dilution3_0100_Control_FTMS2_250ms_1hr_02.raw	10 ng	#2
20251219_ECL2_OBJ43390_TMTProMix3_Dilution3_0100_Control_FTMS2_250ms_1hr_03.raw	10 ng	#3
20251219_ECL2_OBJ43390_TMTProMix3_Dilution3_0100_Control_FTMS2_500ms_1hr_01.raw	10 ng	#1	Instrument FTMS2 IT: 500 ms			Top 10, HCD, 25V NCE, OT 60,000; 1.2 m/z quadrupole isolation window, normalized AGC target: 600; max IT: 500 ms
20251219_ECL2_OBJ43390_TMTProMix3_Dilution3_0100_Control_FTMS2_500ms_1hr_02.raw	10 ng	#2
20251219_ECL2_OBJ43390_TMTProMix3_Dilution3_0100_Control_FTMS2_500ms_1hr_03.raw	10 ng	#3
20251219_ECL2_OBJ43390_TMTProMix3_Dilution3_0100_APILEIA_FTMS2PP_AutoMax_1hr_01.raw	10 ng	#1	Instrument FTMS2 IT: Auto	MIRA-MS		Top 10, HCD, 25V NCE, OT 15,000; 1.2 m/z quadrupole isolation window, normalized AGC target: 150; max IT: Auto	APILEIA	CrossRun: False, CrossNode: False, CanOverride: False, Plugin: MSFragger-4.1-rc13.jar, PluginParamFile: nonspecific_fragger_TMT.params, MSFraggerPort: 10.39.64.156:5051	CrossRun: False, CrossNode: False, CanOverride: False, CorrectPPM: True, FilterPPM: True, NarrowPPMFilter: True, PPMCutoff: 30, NarrowPPMCutoff: 30, PPMCalcScoreCutoff: 5, PPMCalcTolerance: 10, NumberOfMeasurements: 50, UseWholeRun: True	CrossRun: False, CrossNode: False, CanOverride: False, FragmentMLModel: GNE_Frag_TMT_Nontryptic.onnx, MLModelCustomAA: M[15.9949]|B;K|X, CollisionTypeEmbedded: True, CollisionType: HCD, CollisionEnergy: 30, StaticMods: CAM;57.02146;C|TMTpro;304.2071;K-NPep, DynamicMods: OX;15.9949;M;[15.9949], MZTolUnit: DA, MZTol: 0.5	CrossRun: False, CrossNode: False, CanOverride: False, RTMLModel: GNE_RT_TMT_Nontryptic.onnx, MLModelCustomAA: M[15.9949]|B;K|X, PSMsForCurrentRT: 50, SpectralSimilarityForCurrentRT: 0.6	CrossRun: False, CrossNode: False, CanOverride: False, PriorityList: "nuORFdb_human	CrossRun: False, CrossNode: False, CanOverride: False, FDR Percent: 10, ProtCloseoutFDRPercent: 1.0, Training Threshold: 1000, FwdCountThreshold: 200, PassBeforeFDRStart: True	CrossRun: False, CrossNode: False, CanOverride: False, AllDecoys: True, DecoyString: rev_, AllDecoys: True	CrossRun: False, CrossNode: False, CanOverride: False, MaxITMax: 750ms, MaxITMin: 100ms, Override AGC: False, ReporterIons: TMTPro, Target Signal 1000, MZTolUnit: ppm, MZTol: 20, SkipLowSignal: True, LowSignal 10	FTMS2 HCD, CE:30, First Mass:120, Last Mass: 2000, Orbitrap 60,000 resolution, IsolationWidth: 1.2, ActivationQ: 0.25, AGCTarget: 300,000; MaxIT: 250ms	precursor mass tolerance of 10 ppm and fragment mass tolerance of 20 ppm	search both instrument FTMS2 and MIRA-guided MS2, precursor mass tolerance of 10 ppm and fragment mass tolerance of 20 ppm
20251219_ECL2_OBJ43390_TMTProMix3_Dilution3_0100_APILEIA_FTMS2PP_AutoMax_1hr_02.raw	10 ng	#2
20251219_ECL2_OBJ43390_TMTProMix3_Dilution3_0100_APILEIA_FTMS2PP_AutoMax_1hr_03.raw	10 ng	#3
20251219_ECL2_OBJ43390_TMTProMix3_Dilution3_0100_APILEIA_FTMS2PP_50ms_1hr_01.raw	10 ng	#1	Instrument FTMS2 IT: 50 ms			Top 10, HCD, 25V NCE, OT 15,000; 1.2 m/z quadrupole isolation window, normalized AGC target: 150; max IT: 50ms
20251219_ECL2_OBJ43390_TMTProMix3_Dilution3_0100_APILEIA_FTMS2PP_50ms_1hr_02.raw	10 ng	#2
20251219_ECL2_OBJ43390_TMTProMix3_Dilution3_0100_APILEIA_FTMS2PP_50ms_1hr_03.raw	10 ng	#3
20251219_ECL2_OBJ43390_TMTProMix3_Dilution3_0100_APILEIA_FTMS2PP_100ms_1hr_01.raw	10 ng	#1	Instrument FTMS2 IT: 100 ms			Top 10, HCD, 25V NCE, OT 15,000; 1.2 m/z quadrupole isolation window, normalized AGC target: 150; max IT: 100ms
20251219_ECL2_OBJ43390_TMTProMix3_Dilution3_0100_APILEIA_FTMS2PP_100ms_1hr_02.raw	10 ng	#2
20251219_ECL2_OBJ43390_TMTProMix3_Dilution3_0100_APILEIA_FTMS2PP_100ms_1hr_03.raw	10 ng	#3
20251219_ECL2_OBJ43390_TMTProMix3_Dilution3_0100_APILEIA_FTMS2PP_200ms_1hr_01.raw	10 ng	#1	Instrument FTMS2 IT: 200 ms			Top 10, HCD, 25V NCE, OT 15,000; 1.2 m/z quadrupole isolation window, normalized AGC target: 150; max IT: 200ms
20251219_ECL2_OBJ43390_TMTProMix3_Dilution3_0100_APILEIA_FTMS2PP_200ms_1hr_02.raw	10 ng	#2
20251219_ECL2_OBJ43390_TMTProMix3_Dilution3_0100_APILEIA_FTMS2PP_200ms_1hr_03.raw	10 ng	#3
20251219_ECL2_OBJ43390_TMTProMix3_Dilution3_1000_Control_FTMS2_250ms_1hr_01.raw	1 ng	#1	Instrument FTMS2 IT: 250 ms	Instrument Method		Top 10, HCD, 25V NCE, OT 60,000; 1.2 m/z quadrupole isolation window, normalized AGC target: 600; max IT: 250 ms												precursor mass tolerance of 10 ppm and fragment mass tolerance of 20 ppm
20251219_ECL2_OBJ43390_TMTProMix3_Dilution3_1000_Control_FTMS2_250ms_1hr_02.raw	1 ng	#2
20251219_ECL2_OBJ43390_TMTProMix3_Dilution3_1000_Control_FTMS2_250ms_1hr_03.raw	1 ng	#3
20251219_ECL2_OBJ43390_TMTProMix3_Dilution3_1000_Control_FTMS2_500ms_1hr_01.raw	1 ng	#1	Instrument FTMS2 IT: 500 ms			Top 10, HCD, 25V NCE, OT 60,000; 1.2 m/z quadrupole isolation window, normalized AGC target: 600; max IT: 500 ms
20251219_ECL2_OBJ43390_TMTProMix3_Dilution3_1000_Control_FTMS2_500ms_1hr_02.raw	1 ng	#2
20251219_ECL2_OBJ43390_TMTProMix3_Dilution3_1000_Control_FTMS2_500ms_1hr_03.raw	1 ng	#3
20251219_ECL2_OBJ43390_TMTProMix3_Dilution3_1000_APILEIA_FTMS2PP_AutoMax_1hr_01.raw	1 ng	#1	Instrument FTMS2 IT: Auto	MIRA-MS		Top 10, HCD, 25V NCE, OT 15,000; 1.2 m/z quadrupole isolation window, normalized AGC target: 150; max IT: Auto	APILEIA	CrossRun: False, CrossNode: False, CanOverride: False, Plugin: MSFragger-4.1-rc13.jar, PluginParamFile: nonspecific_fragger_TMT.params, MSFraggerPort: 10.39.64.156:5051	CrossRun: False, CrossNode: False, CanOverride: False, CorrectPPM: True, FilterPPM: True, NarrowPPMFilter: True, PPMCutoff: 30, NarrowPPMCutoff: 30, PPMCalcScoreCutoff: 5, PPMCalcTolerance: 10, NumberOfMeasurements: 50, UseWholeRun: True	CrossRun: False, CrossNode: False, CanOverride: False, FragmentMLModel: GNE_Frag_TMT_Nontryptic.onnx, MLModelCustomAA: M[15.9949]|B;K|X, CollisionTypeEmbedded: True, CollisionType: HCD, CollisionEnergy: 30, StaticMods: CAM;57.02146;C|TMTpro;304.2071;K-NPep, DynamicMods: OX;15.9949;M;[15.9949], MZTolUnit: DA, MZTol: 0.5	CrossRun: False, CrossNode: False, CanOverride: False, RTMLModel: GNE_RT_TMT_Nontryptic.onnx, MLModelCustomAA: M[15.9949]|B;K|X, PSMsForCurrentRT: 50, SpectralSimilarityForCurrentRT: 0.6	CrossRun: False, CrossNode: False, CanOverride: False, PriorityList: "nuORFdb_human	CrossRun: False, CrossNode: False, CanOverride: False, FDR Percent: 10, ProtCloseoutFDRPercent: 1.0, Training Threshold: 1000, FwdCountThreshold: 200, PassBeforeFDRStart: True	CrossRun: False, CrossNode: False, CanOverride: False, AllDecoys: True, DecoyString: rev_, AllDecoys: True	CrossRun: False, CrossNode: False, CanOverride: False, MaxITMax: 750ms, MaxITMin: 100ms, Override AGC: False, ReporterIons: TMTPro, Target Signal 1000, MZTolUnit: ppm, MZTol: 20, SkipLowSignal: True, LowSignal 10	FTMS2 HCD, CE:30, First Mass:120, Last Mass: 2000, Orbitrap 60,000 resolution, IsolationWidth: 1.2, ActivationQ: 0.25, AGCTarget: 300,000; MaxIT: 250ms	precursor mass tolerance of 10 ppm and fragment mass tolerance of 20 ppm	search both instrument FTMS2 and MIRA-guided MS2, precursor mass tolerance of 10 ppm and fragment mass tolerance of 20 ppm
20251219_ECL2_OBJ43390_TMTProMix3_Dilution3_1000_APILEIA_FTMS2PP_AutoMax_1hr_02.raw	1 ng	#2
20251219_ECL2_OBJ43390_TMTProMix3_Dilution3_1000_APILEIA_FTMS2PP_AutoMax_1hr_03.raw	1 ng	#3
20251219_ECL2_OBJ43390_TMTProMix3_Dilution3_1000_APILEIA_FTMS2PP_50ms_1hr_01.raw	1 ng	#1	Instrument FTMS2 IT: 50 ms			Top 10, HCD, 25V NCE, OT 15,000; 1.2 m/z quadrupole isolation window, normalized AGC target: 150; max IT: 50ms
20251219_ECL2_OBJ43390_TMTProMix3_Dilution3_1000_APILEIA_FTMS2PP_50ms_1hr_02.raw	1 ng	#2
20251219_ECL2_OBJ43390_TMTProMix3_Dilution3_1000_APILEIA_FTMS2PP_50ms_1hr_03.raw	1 ng	#3
20251219_ECL2_OBJ43390_TMTProMix3_Dilution3_1000_APILEIA_FTMS2PP_100ms_1hr_01.raw	1 ng	#1	Instrument FTMS2 IT: 100 ms			Top 10, HCD, 25V NCE, OT 15,000; 1.2 m/z quadrupole isolation window, normalized AGC target: 150; max IT: 100ms
20251219_ECL2_OBJ43390_TMTProMix3_Dilution3_1000_APILEIA_FTMS2PP_100ms_1hr_02.raw	1 ng	#2
20251219_ECL2_OBJ43390_TMTProMix3_Dilution3_1000_APILEIA_FTMS2PP_100ms_1hr_03.raw	1 ng	#3
20251219_ECL2_OBJ43390_TMTProMix3_Dilution3_1000_APILEIA_FTMS2PP_200ms_1hr_01.raw	1 ng	#1	Instrument FTMS2 IT: 200 ms			Top 10, HCD, 25V NCE, OT 15,000; 1.2 m/z quadrupole isolation window, normalized AGC target: 150; max IT: 200ms
20251219_ECL2_OBJ43390_TMTProMix3_Dilution3_1000_APILEIA_FTMS2PP_200ms_1hr_02.raw	1 ng	#2
20251219_ECL2_OBJ43390_TMTProMix3_Dilution3_1000_APILEIA_FTMS2PP_200ms_1hr_03.raw	1 ng	#3

### Sheet: Figure S3
RAW File		Figure S3 Subpanel	Input Amount	Injection Replicate	Parameter changing	Overarching Method	Instrument MS1 Parameters	Instrument MS2 Parameters	Instrument MS3	MIRA-MS FTMS2 Parameters															Online Search Parameters	Offline Search Parameters
										APINAME	MSFraggerFilter	PPMFilter	PredictSpectraFilter	PredictRTFilter	ProteinPriorityFilter	FDRFilter	DecoyFilter	MassRangeFilter	PrecRangeExclusion	TagLossExclusion	SPSFilter	TopNFilter	MaxITFilter	MIRA - MS2/MS3 Scan
20251128_ECL2_OBJ43390_TMTProMix3_APILUKE_FTMS2FTMS2_wPred_05FDR_1hr_01.raw	APILUKE	S3A	500 ng	#1	FTMS2FTMS2 Online FDR 5%	MIRA-MS	OT 120,000 resolution; mass range: 350 - 1,350 m/z; normalized AGC target 250%; 50 ms Injection Time; dynamic exclusion after 1 occurance for 35s.	Top 10, 1.2 m/z quadrupole isolation window, HCD, 25V NCE, Orbitrap: 15,000 resolution, Mass Range: Normal, normalized AGC target: 150; max IT: Auto		APILUKE	CrossRun: False, CrossNode: False, CanOverride: False, Plugin: MSFragger-4.1-rc13.jar, PluginParamFile: nonspecific_fragger_TMT.params, MSFraggerPort: 10.39.64.156:5051	CrossRun: False, CrossNode: False, CanOverride: False, CorrectPPM: True, FilterPPM: True, NarrowPPMFilter: True, PPMCutoff: 30, NarrowPPMCutoff: 30, PPMCalcScoreCutoff: 5, PPMCalcTolerance: 10, NumberOfMeasurements: 50, UseWholeRun: True	CrossRun: False, CrossNode: False, CanOverride: False, FragmentMLModel: GNE_Frag_TMT_Nontryptic.onnx, MLModelCustomAA: M[15.9949]|B;K|X, CollisionTypeEmbedded: True, CollisionType: HCD, CollisionEnergy: 30, StaticMods: CAM;57.02146;C|TMTpro;304.2071;K-NPep, DynamicMods: OX;15.9949;M;[15.9949], MZTolUnit: DA, MZTol: 0.5	CrossRun: False, CrossNode: False, CanOverride: False, RTMLModel: GNE_RT_TMT_Nontryptic.onnx, MLModelCustomAA: M[15.9949]|B;K|X, PSMsForCurrentRT: 50, SpectralSimilarityForCurrentRT: 0.6		CrossRun: False, CrossNode: False, CanOverride: False, FDR Percent: 5, ProtCloseoutFDRPercent: 1.0, Training Threshold: 1000, FwdCountThreshold: 200, PassBeforeFDRStart: True	CrossRun: False, CrossNode: False, CanOverride: False, AllDecoys: True, DecoyString: rev_, AllDecoys: True								precursor mass tolerance of 10 ppm and fragment mass tolerance of 20 ppm
20251128_ECL2_OBJ43390_TMTProMix3_APILUKE_FTMS2FTMS2_wPred_05FDR_1hr_02.raw	APILUKE	S3A	500 ng	#2	FTMS2FTMS2 Online FDR 5%					APILUKE
20251128_ECL2_OBJ43390_TMTProMix3_APILUKE_FTMS2FTMS2_wPred_05FDR_1hr_03.raw	APILUKE	S3A	500 ng	#3	FTMS2FTMS2 Online FDR 5%					APILUKE
20251128_ECL2_OBJ43390_TMTProMix3_APIREY_FTMS2FTMS2_wPred_10FDR_1hr_01.raw	APIREY	S3A	500 ng	#1	FTMS2FTMS2 Online FDR 10%					APIREY						CrossRun: False, CrossNode: False, CanOverride: False, FDR Percent: 10 ProtCloseoutFDRPercent: 1.0, Training Threshold: 1000, FwdCountThreshold: 200, PassBeforeFDRStart: True
20251128_ECL2_OBJ43390_TMTProMix3_APIREY_FTMS2FTMS2_wPred_10FDR_1hr_02.raw	APIREY	S3A	500 ng	#2	FTMS2FTMS2 Online FDR 10%					APIREY
20251128_ECL2_OBJ43390_TMTProMix3_APIREY_FTMS2FTMS2_wPred_10FDR_1hr_03.raw	APIREY	S3A	500 ng	#3	FTMS2FTMS2 Online FDR 10%					APIREY
20251128_ECL2_OBJ43390_TMTProMix3_APIHAN_FTMS2FTMS2_wPred_20FDR_1hr_01.raw	APIHAN	S3A	500 ng	#1	FTMS2FTMS2 Online FDR 20%					APIHAN						CrossRun: False, CrossNode: False, CanOverride: False, FDR Percent: 20, ProtCloseoutFDRPercent: 1.0, Training Threshold: 1000, FwdCountThreshold: 200, PassBeforeFDRStart: True
20251128_ECL2_OBJ43390_TMTProMix3_APIHAN_FTMS2FTMS2_wPred_20FDR_1hr_02.raw	APIHAN	S3A	500 ng	#2	FTMS2FTMS2 Online FDR 20%					APIHAN
20251128_ECL2_OBJ43390_TMTProMix3_APIHAN_FTMS2FTMS2_wPred_20FDR_1hr_03.raw	APIHAN	S3A	500 ng	#3	FTMS2FTMS2 Online FDR 20%					APIHAN
20251128_ECL2_OBJ43390_TMTProMix3_APIFIN_FTMS2FTMS2_wPred_30FDR_1hr_01.raw	APIFIN	S3A	500 ng	#1	FTMS2FTMS2 Online FDR 30%					APIFIN						CrossRun: False, CrossNode: False, CanOverride: False, FDR Percent: 30, ProtCloseoutFDRPercent: 1.0, Training Threshold: 1000, FwdCountThreshold: 200, PassBeforeFDRStart: True
20251128_ECL2_OBJ43390_TMTProMix3_APIFIN_FTMS2FTMS2_wPred_30FDR_1hr_02.raw	APIFIN	S3A	500 ng	#2	FTMS2FTMS2 Online FDR 30%					APIFIN
20251128_ECL2_OBJ43390_TMTProMix3_APIFIN_FTMS2FTMS2_wPred_30FDR_1hr_03.raw	APIFIN	S3A	500 ng	#3	FTMS2FTMS2 Online FDR 30%					APIFIN
20251128_ECL2_OBJ43390_TMTProMix3_APIBB8_FTMS2FTMS2_wPred_40FDR_1hr_01.raw	APIBB8	S3A	500 ng	#1	FTMS2FTMS2 Online FDR 40%					APIBB8						CrossRun: False, CrossNode: False, CanOverride: False, FDR Percent: 40, ProtCloseoutFDRPercent: 1.0, Training Threshold: 1000, FwdCountThreshold: 200, PassBeforeFDRStart: True
20251128_ECL2_OBJ43390_TMTProMix3_APIBB8_FTMS2FTMS2_wPred_40FDR_1hr_02.raw	APIBB8	S3A	500 ng	#2	FTMS2FTMS2 Online FDR 40%					APIBB8
20251128_ECL2_OBJ43390_TMTProMix3_APIBB8_FTMS2FTMS2_wPred_40FDR_1hr_03	APIBB8	S3A	500 ng	#3	FTMS2FTMS2 Online FDR 40%
20251128_ECL2_OBJ43390_TMTProMix3_APIPOE_FTMS2FTMS2_wPred_50FDR_1hr_01.raw	APIPOE	S3A	500 ng	#1	FTMS2FTMS2 Online FDR 50%					APIPOE						CrossRun: False, CrossNode: False, CanOverride: False, FDR Percent: 50, ProtCloseoutFDRPercent: 1.0, Training Threshold: 1000, FwdCountThreshold: 200, PassBeforeFDRStart: True
20251128_ECL2_OBJ43390_TMTProMix3_APIPOE_FTMS2FTMS2_wPred_50FDR_1hr_02.raw	APIPOE	S3A	500 ng	#2	FTMS2FTMS2 Online FDR 50%					APIPOE
20251128_ECL2_OBJ43390_TMTProMix3_APIPOE_FTMS2FTMS2_wPred_50FDR_1hr_03.raw	APIPOE	S3A	500 ng	#3	FTMS2FTMS2 Online FDR 50%					APIPOE
20251128_ECL2_OBJ43390_TMTProMix3_APICAL_ITMS2FTMS2_wPred_05FDR_1hr_01.raw	APICAL	S3A	500 ng	#1	ITMS2FTMS2 Online FDR 5%	MIRA-MS		Top 10, 1.5 m/z quadrupole isolation window, HCD, 25V NCE, Ion Trap: Rapid; Mass Range: Normal, normalized AGC target: 150; max IT: Auto		APICAL	CrossRun: False, CrossNode: False, CanOverride: False, Plugin: MSFragger-4.1-rc13.jar, PluginParamFile: nonspecific_fragger_TMT.params, MSFraggerPort: 10.39.64.156:5051	CrossRun: False, CrossNode: False, CanOverride: False, CorrectPPM: True, FilterPPM: True, NarrowPPMFilter: True, PPMCutoff: 30, NarrowPPMCutoff: 30, PPMCalcScoreCutoff: 5, PPMCalcTolerance: 10, NumberOfMeasurements: 50, UseWholeRun: True	CrossRun: False, CrossNode: False, CanOverride: False, FragmentMLModel: GNE_Frag_TMT_Nontryptic.onnx, MLModelCustomAA: M[15.9949]|B;K|X, CollisionTypeEmbedded: True, CollisionType: HCD, CollisionEnergy: 30, StaticMods: CAM;57.02146;C|TMTpro;304.2071;K-NPep, DynamicMods: OX;15.9949;M;[15.9949], MZTolUnit: DA, MZTol: 0.5	CrossRun: False, CrossNode: False, CanOverride: False, RTMLModel: GNE_RT_TMT_Nontryptic.onnx, MLModelCustomAA: M[15.9949]|B;K|X, PSMsForCurrentRT: 50, SpectralSimilarityForCurrentRT: 0.6		CrossRun: False, CrossNode: False, CanOverride: False, FDR Percent: 5, ProtCloseoutFDRPercent: 1.0, Training Threshold: 1000, FwdCountThreshold: 200, PassBeforeFDRStart: True	CrossRun: False, CrossNode: False, CanOverride: False, AllDecoys: True, DecoyString: rev_, AllDecoys: True								precursor mass tolerance of 10 ppm and a fragment mass tolerance of 0.8 Da
20251128_ECL2_OBJ43390_TMTProMix3_APICAL_ITMS2FTMS2_wPred_05FDR_1hr_02.raw	APICAL	S3A	500 ng	#2	ITMS2FTMS2 Online FDR 5%					APICAL
20251128_ECL2_OBJ43390_TMTProMix3_APICAL_ITMS2FTMS2_wPred_05FDR_1hr_03.raw	APICAL	S3A	500 ng	#3	ITMS2FTMS2 Online FDR 5%					APICAL
20251128_ECL2_OBJ43390_TMTProMix3_APICHEWY_ITMS2FTMS2_wPred_10FDR_1hr_01.raw	APICHEWY	S3A	500 ng	#1	ITMS2FTMS2 Online FDR 10%					APICHEWY						CrossRun: False, CrossNode: False, CanOverride: False, FDR Percent: 10 ProtCloseoutFDRPercent: 1.0, Training Threshold: 1000, FwdCountThreshold: 200, PassBeforeFDRStart: True
20251128_ECL2_OBJ43390_TMTProMix3_APICHEWY_ITMS2FTMS2_wPred_10FDR_1hr_02.raw	APICHEWY	S3A	500 ng	#2	ITMS2FTMS2 Online FDR 10%					APICHEWY
20251128_ECL2_OBJ43390_TMTProMix3_APICHEWY_ITMS2FTMS2_wPred_10FDR_1hr_03.raw	APICHEWY	S3A	500 ng	#3	ITMS2FTMS2 Online FDR 10%					APICHEWY
20251128_ECL2_OBJ43390_TMTProMix3_APISOLO_ITMS2FTMS2_wPred_20FDR_1hr_01.raw	APISOLO	S3A	500 ng	#1	ITMS2FTMS2 Online FDR 20%					APISOLO						CrossRun: False, CrossNode: False, CanOverride: False, FDR Percent: 20, ProtCloseoutFDRPercent: 1.0, Training Threshold: 1000, FwdCountThreshold: 200, PassBeforeFDRStart: True
20251128_ECL2_OBJ43390_TMTProMix3_APISOLO_ITMS2FTMS2_wPred_20FDR_1hr_02.raw	APISOLO	S3A	500 ng	#2	ITMS2FTMS2 Online FDR 20%					APISOLO
20251128_ECL2_OBJ43390_TMTProMix3_APISOLO_ITMS2FTMS2_wPred_20FDR_1hr_03.raw	APISOLO	S3A	500 ng	#3	ITMS2FTMS2 Online FDR 20%					APISOLO
20251128_ECL2_OBJ43390_TMTProMix3_APIR2D2_ITMS2FTMS2_wPred_30FDR_1hr_01.raw	APIR2D2	S3A	500 ng	#1	ITMS2FTMS2 Online FDR 30%					APIR2D2						CrossRun: False, CrossNode: False, CanOverride: False, FDR Percent: 30, ProtCloseoutFDRPercent: 1.0, Training Threshold: 1000, FwdCountThreshold: 200, PassBeforeFDRStart: True
20251128_ECL2_OBJ43390_TMTProMix3_APIR2D2_ITMS2FTMS2_wPred_30FDR_1hr_02.raw	APIR2D2	S3A	500 ng	#2	ITMS2FTMS2 Online FDR 30%					APIR2D2
20251128_ECL2_OBJ43390_TMTProMix3_APIR2D2_ITMS2FTMS2_wPred_30FDR_1hr_03.raw	APIR2D2	S3A	500 ng	#3	ITMS2FTMS2 Online FDR 30%					APIR2D2
20251128_ECL2_OBJ43390_TMTProMix3_APIC3PO_ITMS2FTMS2_wPred_40FDR_1hr_01.raw	APIC3PO	S3A	500 ng	#1	ITMS2FTMS2 Online FDR 40%					APIC3PO						CrossRun: False, CrossNode: False, CanOverride: False, FDR Percent: 40, ProtCloseoutFDRPercent: 1.0, Training Threshold: 1000, FwdCountThreshold: 200, PassBeforeFDRStart: True
20251128_ECL2_OBJ43390_TMTProMix3_APIC3PO_ITMS2FTMS2_wPred_40FDR_1hr_02.raw	APIC3PO	S3A	500 ng	#2	ITMS2FTMS2 Online FDR 40%					APIC3PO
20251128_ECL2_OBJ43390_TMTProMix3_APIC3PO_ITMS2FTMS2_wPred_40FDR_1hr_03.raw	APIC3PO	S3A	500 ng	#3	ITMS2FTMS2 Online FDR 40%					APIC3PO
20251128_ECL2_OBJ43390_TMTProMix3_APICHOP_ITMS2FTMS2_wPred_50FDR_1hr_01.raw	APICHOP	S3A	500 ng	#1	ITMS2FTMS2 Online FDR 50%					APICHOP						CrossRun: False, CrossNode: False, CanOverride: False, FDR Percent: 50, ProtCloseoutFDRPercent: 1.0, Training Threshold: 1000, FwdCountThreshold: 200, PassBeforeFDRStart: True
20251128_ECL2_OBJ43390_TMTProMix3_APICHOP_ITMS2FTMS2_wPred_50FDR_1hr_02.raw	APICHOP	S3A	500 ng	#2	ITMS2FTMS2 Online FDR 50%					APICHOP
20251128_ECL2_OBJ43390_TMTProMix3_APICHOP_ITMS2FTMS2_wPred_50FDR_1hr_03.raw	APICHOP	S3A	500 ng	#3	ITMS2FTMS2 Online FDR 50%					APICHOP
20251128_ECL2_OBJ43390_TMTProMix3_APIREY_FTMS2FTMS2_noPPF_wPred_250ms_1hr_01.raw	APIREY	S3B	500 ng	#1	FTMS2FTMS2 noPPF MIRA-FTMS2 IT: 250ms	MIRA-MS	OT 120,000 resolution; mass range: 350 - 1,350 m/z; normalized AGC target 250%; 50 ms Injection Time; dynamic exclusion after 1 occurance for 35s.			APIREY
20251128_ECL2_OBJ43390_TMTProMix3_APIREY_FTMS2FTMS2_noPPF_wPred_250ms_1hr_02.raw	APIREY	S3B	500 ng	#2	FTMS2FTMS2 noPPF MIRA-FTMS2 IT: 250ms					APIREY
20251128_ECL2_OBJ43390_TMTProMix3_APIREY_FTMS2FTMS2_noPPF_wPred_250ms_1hr_03.raw	APIREY	S3B	500 ng	#3	FTMS2FTMS2 noPPF MIRA-FTMS2 IT: 250ms					APIREY
20251128_ECL2_OBJ43390_TMTProMix3_APISKY_FTMS2FTMS2_PPF_wPred_250ms_1hr_01.raw	APISKY	S3B	500 ng	#1	FTMS2FTMS2 PPF MIRA-FTMS2 IT: 250ms					APISKY
20251128_ECL2_OBJ43390_TMTProMix3_APISKY_FTMS2FTMS2_PPF_wPred_250ms_1hr_02.raw	APISKY	S3B	500 ng	#2	FTMS2FTMS2 PPF MIRA-FTMS2 IT: 250ms					APISKY
20251128_ECL2_OBJ43390_TMTProMix3_APISKY_FTMS2FTMS2_PPF_wPred_250ms_1hr_03.raw	APISKY	S3B	500 ng	#3	FTMS2FTMS2 PPF MIRA-FTMS2 IT: 250ms					APISKY
20251128_ECL2_OBJ43390_TMTProMix3_APILEIA_FTMS2FTMS2_PPF_wPred_AutoMax750ms_1hr_01.raw	APILEIA	S3B	500 ng	#1	FTMS2FTMS2 PPF MIRA-FTMS2 MaxITFilter:100-750ms					APILEIA
20251128_ECL2_OBJ43390_TMTProMix3_APILEIA_FTMS2FTMS2_PPF_wPred_AutoMax750ms_1hr_02.raw	APILEIA	S3B	500 ng	#2	FTMS2FTMS2 PPF MIRA-FTMS2 MaxITFilter: 100-750ms					APILEIA
20251128_ECL2_OBJ43390_TMTProMix3_APILEIA_FTMS2FTMS2_PPF_wPred_AutoMax750ms_1hr_03.raw	APILEIA	S3B	500 ng	#3	FTMS2FTMS2 PPF MIRA-FTMS2 MaxITFilter: 100-750ms					APILEIA
20251128_ECL2_OBJ43390_TMTProMix3_APISOLO_ITMS2FTMS2_noPPF_wPred_250ms_1hr_01.raw	APISOLO	S3B	500 ng	#1	ITMS2FTMS2 noPPF MIRA-FTMS2 IT: 250ms	MIRA-MS				APISOLO
20251128_ECL2_OBJ43390_TMTProMix3_APISOLO_ITMS2FTMS2_noPPF_wPred_250ms_1hr_02.raw	APISOLO	S3B	500 ng	#2	ITMS2FTMS2 noPPF MIRA-FTMS2 IT: 250ms					APISOLO
20251128_ECL2_OBJ43390_TMTProMix3_APISOLO_ITMS2FTMS2_noPPF_wPred_250ms_1hr_03.raw	APISOLO	S3B	500 ng	#3	ITMS2FTMS2 noPPF MIRA-FTMS2 IT: 250ms					APISOLO
20251128_ECL2_OBJ43390_TMTProMix3_APIBEN_ITMS2FTMS2_PPF_wPred_250ms_1hr_01.raw	APIBEN	S3B	500 ng	#1	ITMS2FTMS2 PPF MIRA-FTMS2 IT: 250ms					APIBEN
20251128_ECL2_OBJ43390_TMTProMix3_APIBEN_ITMS2FTMS2_PPF_wPred_250ms_1hr_02.raw	APIBEN	S3B	500 ng	#2	ITMS2FTMS2 PPF MIRA-FTMS2 IT: 250ms					APIBEN
20251128_ECL2_OBJ43390_TMTProMix3_APIBEN_ITMS2FTMS2_PPF_wPred_250ms_1hr_03.raw	APIBEN	S3B	500 ng	#3	ITMS2FTMS2 PPF MIRA-FTMS2 IT: 250ms					APIBEN
20251128_ECL2_OBJ43390_TMTProMix3_APIBOBA_ITMS2FTMS2_PPF_wPred_AutoMax750ms_1hr_01.raw	APIBOBA	S3B	500 ng	#1	ITMS2FTMS2 PPF MIRA-FTMS2 MaxITFilter: 100-750ms					APIBOBA
20251128_ECL2_OBJ43390_TMTProMix3_APIBOBA_ITMS2FTMS2_PPF_wPred_AutoMax750ms_1hr_02.raw	APIBOBA	S3B	500 ng	#2	ITMS2FTMS2 PPF MIRA-FTMS2 MaxITFilter: 100-750ms					APIBOBA
20251128_ECL2_OBJ43390_TMTProMix3_APIBOBA_ITMS2FTMS2_PPF_wPred_AutoMax750ms_1hr_03.raw	APIBOBA	S3B	500 ng	#3	ITMS2FTMS2 PPF MIRA-FTMS2 MaxITFilter: 100-750ms					APIBOBA
20251125_ECL2_OBJ43390_TMTProMix3_Control_FTMS2_250ms_1hr_01.raw	Control	S3C, S3D	500 ng	#1	Instrument Method FTMS2	Instrument Method	OT 120,000 resolution; mass range: 350 - 1,350 m/z; normalized AGC target 250%; 50 ms Injection Time; dynamic exclusion after 1 occurance for 35s.	Top 10, 1.2 m/z quadrupole isolation window, HCD, 25V NCE, OT 60,000 resolution, Mass Range: Normal, normalized AGC target: 600; max IT: 250		Control
20251125_ECL2_OBJ43390_TMTProMix3_Control_FTMS2_250ms_1hr_02.raw	Control	S3C, S3D	500 ng	#2	Instrument Method FTMS2					Control
20251125_ECL2_OBJ43390_TMTProMix3_Control_FTMS2_250ms_1hr_03.raw	Control	S3C, S3D	500 ng	#3	Instrument Method FTMS2					Control
20251125_ECL2_OBJ43390_TMTProMix3_APIREVAN_FTMS2FTMS2_noPred_250ms_1hr_01.raw	APIREVAN	S3C, S3D	500 ng	#1	MIRA-MS FTMS2-FTMS2, no Pred	MIRA-MS		Top 10, 1.2 m/z quadrupole isolation window, HCD, 25V NCE, OT 15,000 resolution, Mass Range: Normal, normalized AGC target: 150; max IT: Auto		APIREVAN	CrossRun: False, CrossNode: False, CanOverride: False, Plugin: MSFragger-4.1-rc13.jar, PluginParamFile: nonspecific_fragger_TMT.params, MSFraggerPort: 10.39.64.156:5051	CrossRun: False, CrossNode: False, CanOverride: False, CorrectPPM: True, FilterPPM: True, NarrowPPMFilter: True, PPMCutoff: 30, NarrowPPMCutoff: 30, PPMCalcScoreCutoff: 5, PPMCalcTolerance: 10, NumberOfMeasurements: 50, UseWholeRun: True				CrossRun: False, CrossNode: False, CanOverride: False, FDR Percent: 10, ProtCloseoutFDRPercent: 1.0, Training Threshold: 1000, FwdCountThreshold: 200, PassBeforeFDRStart: True	CrossRun: False, CrossNode: False, CanOverride: False, AllDecoys: True, DecoyString: rev_, AllDecoys: True							FTMS2, HCD, CE: 30V, Orbitrap 60,000 resolution, isolation width 1.2, ActivationQ 0.25, AGC Target: 300,000, MaxIT 250ms,	precursor mass tolerance of 10 ppm and fragment mass tolerance of 20 ppm
20251125_ECL2_OBJ43390_TMTProMix3_APIREVAN_FTMS2FTMS2_noPred_250ms_1hr_02.raw	APIREVAN	S3C, S3D	500 ng	#2	MIRA-MS FTMS2-FTMS2, no Pred					APIREVAN
20251125_ECL2_OBJ43390_TMTProMix3_APIREVAN_FTMS2FTMS2_noPred_250ms_1hr_03.raw	APIREVAN	S3C, S3D	500 ng	#3	MIRA-MS FTMS2-FTMS2, no Pred					APIREVAN
20251125_ECL2_OBJ43390_TMTProMix3_APIREY_FTMS2FTMS2_wPred_250ms_1hr_01.raw	APIREY	S3C, S3D	500 ng	#1	MIRA-MS FTMS2-FTMS2, with Pred					APIREY	CrossRun: False, CrossNode: False, CanOverride: False, Plugin: MSFragger-4.1-rc13.jar, PluginParamFile: nonspecific_fragger_TMT.params, MSFraggerPort: 10.39.64.156:5051	CrossRun: False, CrossNode: False, CanOverride: False, CorrectPPM: True, FilterPPM: True, NarrowPPMFilter: True, PPMCutoff: 30, NarrowPPMCutoff: 30, PPMCalcScoreCutoff: 5, PPMCalcTolerance: 10, NumberOfMeasurements: 50, UseWholeRun: True	CrossRun: False, CrossNode: False, CanOverride: False, FragmentMLModel: GNE_Frag_TMT_Nontryptic.onnx, MLModelCustomAA: M[15.9949]|B;K|X, CollisionTypeEmbedded: True, CollisionType: HCD, CollisionEnergy: 30, StaticMods: CAM;57.02146;C|TMTpro;304.2071;K-NPep, DynamicMods: OX;15.9949;M;[15.9949], MZTolUnit: DA, MZTol: 0.5	CrossRun: False, CrossNode: False, CanOverride: False, RTMLModel: GNE_RT_TMT_Nontryptic.onnx, MLModelCustomAA: M[15.9949]|B;K|X, PSMsForCurrentRT: 50, SpectralSimilarityForCurrentRT: 0.6		CrossRun: False, CrossNode: False, CanOverride: False, FDR Percent: 10, ProtCloseoutFDRPercent: 1.0, Training Threshold: 1000, FwdCountThreshold: 200, PassBeforeFDRStart: True	AllDecoys: True, DecoyString: rev_, AllDecoys: True							FTMS2 HCD, CE:30, First Mass:120, Last Mass: 2000, Orbitrap 60,000 resolution, IsolationWidth: 1.2, ActivationQ: 0.25, AGCTarget: 300,000; MaxIT: 250ms	precursor mass tolerance of 10 ppm and fragment mass tolerance of 20 ppm
20251125_ECL2_OBJ43390_TMTProMix3_APIREY_FTMS2FTMS2_wPred_250ms_1hr_02.raw	APIREY	S3C, S3D	500 ng	#2	MIRA-MS FTMS2-FTMS2, with Pred					APIREY
20251125_ECL2_OBJ43390_TMTProMix3_APIREY_FTMS2FTMS2_wPred_250ms_1hr_03.raw	APIREY	S3C, S3D	500 ng	#3	MIRA-MS FTMS2-FTMS2, with Pred					APIREY
20251125_ECL2_OBJ43390_TMTProMix3_Control_FTMS2MS3_250ms_1hr_01.raw	Control	S3C, S3D	500 ng	#1	Instrument Method FTMS2MS3	Instrument Method		Top 10, 1.2 m/z quadrupole isolation window, HCD, 25V NCE, OT 15,000 resolution, Mass Range: Normal, normalized AGC target: 150; max IT: Auto	SPS-MS3: 8SPS ions, MS isolation window: 1.5 m/z, MS2 isolation window: 3 m/z, HCD, CE 30V, Orbitrap, 60,000 resolution, scan range: 120 -2000 m/z, normalized AGC target: 600, Max IT: 250 ms	Control
20251125_ECL2_OBJ43390_TMTProMix3_Control_FTMS2MS3_250ms_1hr_02.raw	Control	S3C, S3D	500 ng	#2	Instrument Method FTMS2MS3					Control
20251125_ECL2_OBJ43390_TMTProMix3_Control_FTMS2MS3_250ms_1hr_03.raw	Control	S3C, S3D	500 ng	#3	Instrument Method FTMS2MS3					Control
20251125_ECL2_OBJ43390_TMTProMix3_APIFRICK_FTMS2MS3_noPred_250ms_1hr_01.raw	APIFRICK	S3C, S3D	500 ng	#1	MIRA-MS FTMS2MS3, no Pred	MIRA-MS		Top 10, 1.2 m/z quadrupole isolation window, HCD, 25V NCE, OT 15,000 resolution, Mass Range: Normal, normalized AGC target: 150; max IT: Auto		APIFRICK	CrossRun: False, CrossNode: False, CanOverride: False, Plugin: MSFragger-4.1-rc13.jar, PluginParamFile: nonspecific_fragger_TMT.params, MSFraggerPort: 10.39.64.156:5051	CrossRun: False, CrossNode: False, CanOverride: False, CorrectPPM: True, FilterPPM: True, NarrowPPMFilter: True, PPMCutoff: 30, NarrowPPMCutoff: 30, PPMCalcScoreCutoff: 5, PPMCalcTolerance: 10, NumberOfMeasurements: 50, UseWholeRun: True				CrossRun: False, CrossNode: False, CanOverride: False, FDR Percent: 10, ProtCloseoutFDRPercent: 1.0, Training Threshold: 1000, FwdCountThreshold: 200, PassBeforeFDRStart: True	CrossRun: False, CrossNode: False, CanOverride: False, AllDecoys: True, DecoyString: rev_, AllDecoys: True	CrossRun: False, CrossNode: False, CanOverride: False, LowMZ: 400, HighMZ: 2000	CrossRun: False, CrossNode: False, CanOverride: False, LowMZ: -15, HighMZ: 5	CrossRun: False, CrossNode: False, CanOverride: False, TagType: TMTPro	CrossRun: False, CrossNode: False, CanOverride: False, QuantModName: TMT, StaticMods: TMTpro;304.2071;K-NPep|CAM;57.0215;C, DynamicMods: OX;15.9949;M;[15.9949], MZTolUnit: PPM, MZTol: 20, ClearTargetPeaks: False	CrossRun: False, CrossNode: False, CanOverride: False, TopN = 8		SPS-MS3, HCD, CE:25;45, First Mass:120, Last Mass: 2000, Orbitrap 60,000 resolution, IsolationWidth: 1.5;3, ActivationQ: 0.25, AGCTarget: 300,000; MaxIT: 250ms	precursor mass tolerance of 10 ppm and fragment mass tolerance of 20 ppm
20251125_ECL2_OBJ43390_TMTProMix3_APIFRICK_FTMS2MS3_noPred_250ms_1hr_02.raw	APIFRICK	S3C, S3D	500 ng	#2	MIRA-MS FTMS2MS3, no Pred					APIFRICK
20251125_ECL2_OBJ43390_TMTProMix3_APIFRICK_FTMS2MS3_noPred_250ms_1hr_03.raw	APIFRICK	S3C, S3D	500 ng	#3	MIRA-MS FTMS2MS3, no Pred					APIFRICK
20251125_ECL2_OBJ43390_TMTProMix3_APIBABU_FTMS2MS3_wPred_250ms_1hr_01.raw	APIBABU	S3C, S3D	500 ng	#1	MIRA-MS FTMS2MS3, with Pred					APIBABU	CrossRun: False, CrossNode: False, CanOverride: False, Plugin: MSFragger-4.1-rc13.jar, PluginParamFile: nonspecific_fragger_TMT.params, MSFraggerPort: 10.39.64.156:5051	CrossRun: False, CrossNode: False, CanOverride: False, CorrectPPM: True, FilterPPM: True, NarrowPPMFilter: True, PPMCutoff: 30, NarrowPPMCutoff: 30, PPMCalcScoreCutoff: 5, PPMCalcTolerance: 10, NumberOfMeasurements: 50, UseWholeRun: True	CrossRun: False, CrossNode: False, CanOverride: False, FragmentMLModel: GNE_Frag_TMT_Nontryptic.onnx, MLModelCustomAA: M[15.9949]|B;K|X, CollisionTypeEmbedded: True, CollisionType: HCD, CollisionEnergy: 30, StaticMods: CAM;57.02146;C|TMTpro;304.2071;K-NPep, DynamicMods: OX;15.9949;M;[15.9949], MZTolUnit: DA, MZTol: 0.5	CrossRun: False, CrossNode: False, CanOverride: False, RTMLModel: GNE_RT_TMT_Nontryptic.onnx, MLModelCustomAA: M[15.9949]|B;K|X, PSMsForCurrentRT: 50, SpectralSimilarityForCurrentRT: 0.6		CrossRun: False, CrossNode: False, CanOverride: False, FDR Percent: 10, ProtCloseoutFDRPercent: 1.0, Training Threshold: 1000, FwdCountThreshold: 200, PassBeforeFDRStart: True	CrossRun: False, CrossNode: False, CanOverride: False, AllDecoys: True, DecoyString: rev_, AllDecoys: True	CrossRun: False, CrossNode: False, CanOverride: False, LowMZ: 400, HighMZ: 2000	CrossRun: False, CrossNode: False, CanOverride: False, LowMZ: -15, HighMZ: 5	CrossRun: False, CrossNode: False, CanOverride: False, TagType: TMTPro	CrossRun: False, CrossNode: False, CanOverride: False, QuantModName: TMT, StaticMods: TMTpro;304.2071;K-NPep|CAM;57.0215;C, DynamicMods: OX;15.9949;M;[15.9949], MZTolUnit: PPM, MZTol: 20, ClearTargetPeaks: False	CrossRun: False, CrossNode: False, CanOverride: False, TopN = 8		SPS-MS3, HCD, CE:25;45, First Mass:120, Last Mass: 2000, Orbitrap 60,000 resolution, IsolationWidth: 1.5;3, ActivationQ: 0.25, AGCTarget: 300,000; MaxIT: 250ms	precursor mass tolerance of 10 ppm and fragment mass tolerance of 20 ppm
20251125_ECL2_OBJ43390_TMTProMix3_APIBABU_FTMS2MS3_wPred_250ms_1hr_02.raw	APIBABU	S3C, S3D	500 ng	#2	MIRA-MS FTMS2MS3, with Pred					APIBABU
20251125_ECL2_OBJ43390_TMTProMix3_APIBABU_FTMS2MS3_wPred_250ms_1hr_03.raw	APIBABU	S3C, S3D	500 ng	#3	MIRA-MS FTMS2MS3, with Pred					APIBABU
20251125_ECL2_OBJ43390_TMTProMix3_APIHERA_ITMS2FTMS2_noPred_250ms_1hr_01.raw	APIHERA	S3C, S3D	500 ng	#1	MIRA-MS ITMS2FTMS2, no Pred			Top 10, 1.5 m/z quadrupole isolation window, HCD, 25V NCE, Ion Trap Rapid; Mass Range: Normal, normalized AGC target: 150; max IT: Auto		APIHERA	CrossRun: False, CrossNode: False, CanOverride: False, Plugin: MSFragger-4.1-rc13.jar, PluginParamFile: nonspecific_fragger_TMT.params, MSFraggerPort: 10.39.64.156:5051	CrossRun: False, CrossNode: False, CanOverride: False, CorrectPPM: True, FilterPPM: True, NarrowPPMFilter: True, PPMCutoff: 30, NarrowPPMCutoff: 30, PPMCalcScoreCutoff: 5, PPMCalcTolerance: 10, NumberOfMeasurements: 50, UseWholeRun: True				CrossRun: False, CrossNode: False, CanOverride: False, FDR Percent: 10, ProtCloseoutFDRPercent: 1.0, Training Threshold: 1000, FwdCountThreshold: 200, PassBeforeFDRStart: True	CrossRun: False, CrossNode: False, CanOverride: False, AllDecoys: True, DecoyString: rev_, AllDecoys: True							FTMS2 HCD, CE:30, First Mass:120, Last Mass: 2000, Orbitrap 60,000 resolution, IsolationWidth: 1.2, ActivationQ: 0.25, AGCTarget: 300,000; MaxIT: 250ms	precursor mass tolerance of 10 ppm and a fragment mass tolerance of 0.8 Da
20251125_ECL2_OBJ43390_TMTProMix3_APIHERA_ITMS2FTMS2_noPred_250ms_1hr_02.raw	APIHERA	S3C, S3D	500 ng	#2	MIRA-MS ITMS2FTMS2, no Pred					APIHERA
20251125_ECL2_OBJ43390_TMTProMix3_APIHERA_ITMS2FTMS2_noPred_250ms_1hr_03.raw	APIHERA	S3C, S3D	500 ng	#3	MIRA-MS ITMS2FTMS2, no Pred					APIHERA
20251125_ECL2_OBJ43390_TMTProMix3_APISOLO_ITMS2FTMS2_wPred_250ms_1hr_01.raw	APISOLO	S3C, S3D	500 ng	#1	MIRA-MS ITMS2FTMS2, with Pred					APISOLO	CrossRun: False, CrossNode: False, CanOverride: False, Plugin: MSFragger-4.1-rc13.jar, PluginParamFile: nonspecific_fragger_TMT.params, MSFraggerPort: 10.39.64.156:5051	CrossRun: False, CrossNode: False, CanOverride: False, CorrectPPM: True, FilterPPM: True, NarrowPPMFilter: True, PPMCutoff: 30, NarrowPPMCutoff: 30, PPMCalcScoreCutoff: 5, PPMCalcTolerance: 10, NumberOfMeasurements: 50, UseWholeRun: True	CrossRun: False, CrossNode: False, CanOverride: False, FragmentMLModel: GNE_Frag_TMT_Nontryptic.onnx, MLModelCustomAA: M[15.9949]|B;K|X, CollisionTypeEmbedded: True, CollisionType: HCD, CollisionEnergy: 30, StaticMods: CAM;57.02146;C|TMTpro;304.2071;K-NPep, DynamicMods: OX;15.9949;M;[15.9949], MZTolUnit: DA, MZTol: 0.5	CrossRun: False, CrossNode: False, CanOverride: False, RTMLModel: GNE_RT_TMT_Nontryptic.onnx, MLModelCustomAA: M[15.9949]|B;K|X, PSMsForCurrentRT: 50, SpectralSimilarityForCurrentRT: 0.6		CrossRun: False, CrossNode: False, CanOverride: False, FDR Percent: 10, ProtCloseoutFDRPercent: 1.0, Training Threshold: 1000, FwdCountThreshold: 200, PassBeforeFDRStart: True	CrossRun: False, CrossNode: False, CanOverride: False, AllDecoys: True, DecoyString: rev_, AllDecoys: True							FTMS2 HCD, CE:30, First Mass:120, Last Mass: 2000, Orbitrap 60,000 resolution, IsolationWidth: 1.2, ActivationQ: 0.25, AGCTarget: 300,000; MaxIT: 250ms	precursor mass tolerance of 10 ppm and a fragment mass tolerance of 0.8 Da
20251125_ECL2_OBJ43390_TMTProMix3_APISOLO_ITMS2FTMS2_wPred_250ms_1hr_02.raw	APISOLO	S3C, S3D	500 ng	#2	MIRA-MS ITMS2FTMS2, with Pred					APISOLO
20251125_ECL2_OBJ43390_TMTProMix3_APISOLO_ITMS2FTMS2_wPred_250ms_1hr_03.raw	APISOLO	S3C, S3D	500 ng	#3	MIRA-MS ITMS2FTMS2, with Pred					APISOLO
20251125_ECL2_OBJ43390_TMTProMix3_Control_ITMS2MS3_250ms_1hr_01.raw	Control	S3C, S3D	500 ng	#1	Instrument Method ITMS2MS3	Instrument Method		Top 10, 1.5 m/z quadrupole isolation window, HCD, 25V NCE, Ion Trap Rapid; Mass Range: Normal, normalized AGC target: 150; max IT: Auto	SPS-MS3: 8SPS ions, MS isolation window: 1.5 m/z, MS2 isolation window: 3 m/z, HCD, CE 30V, Orbitrap, 60,000 resolution, scan range: 120 -2000 m/z, normalized AGC target: 600, Max IT: 250 ms	Control
20251125_ECL2_OBJ43390_TMTProMix3_Control_ITMS2MS3_250ms_1hr_02.raw	Control	S3C, S3D	500 ng	#2	Instrument Method ITMS2MS3					Control
20251125_ECL2_OBJ43390_TMTProMix3_Control_ITMS2MS3_250ms_1hr_03.raw	Control	S3C, S3D	500 ng	#3	Instrument Method ITMS2MS3					Control
20251125_ECL2_OBJ43390_TMTProMix3_APIANT_ITMS2MS3_noPred_250ms_1hr_01.raw	APIANT	S3C, S3D	500 ng	#1	MIRA-MS ITMS2MS3, no Pred	MIRA-MS		Top 10, 1.5 m/z quadrupole isolation window, HCD, 25V NCE, Ion Trap Rapid; Mass Range: Normal, normalized AGC target: 150; max IT: Auto		APIANT	CrossRun: False, CrossNode: False, CanOverride: False, Plugin: MSFragger-4.1-rc13.jar, PluginParamFile: nonspecific_fragger_TMT.params, MSFraggerPort: 10.39.64.156:5051	CrossRun: False, CrossNode: False, CanOverride: False, CorrectPPM: True, FilterPPM: True, NarrowPPMFilter: True, PPMCutoff: 30, NarrowPPMCutoff: 30, PPMCalcScoreCutoff: 5, PPMCalcTolerance: 10, NumberOfMeasurements: 50, UseWholeRun: True				CrossRun: False, CrossNode: False, CanOverride: False, FDR Percent: 10, ProtCloseoutFDRPercent: 1.0, Training Threshold: 1000, FwdCountThreshold: 200, PassBeforeFDRStart: True	CrossRun: False, CrossNode: False, CanOverride: False, AllDecoys: True, DecoyString: rev_, AllDecoys: True	CrossRun: False, CrossNode: False, CanOverride: False, LowMZ: 400, HighMZ: 2000	CrossRun: False, CrossNode: False, CanOverride: False, LowMZ: -15, HighMZ: 5	CrossRun: False, CrossNode: False, CanOverride: False, TagType: TMTPro	CrossRun: False, CrossNode: False, CanOverride: False, QuantModName: TMT, StaticMods: TMTpro;304.2071;K-NPep|CAM;57.0215;C, DynamicMods: OX;15.9949;M;[15.9949], MZTolUnit: PPM, MZTol: 20, ClearTargetPeaks: False	CrossRun: False, CrossNode: False, CanOverride: False, TopN = 8		SPS-MS3, HCD, CE:25;45, First Mass:120, Last Mass: 2000, Orbitrap 60,000 resolution, IsolationWidth: 1.5;3, ActivationQ: 0.25, AGCTarget: 300,000; MaxIT: 250ms	precursor mass tolerance of 10 ppm and a fragment mass tolerance of 0.8 Da
20251125_ECL2_OBJ43390_TMTProMix3_APIANT_ITMS2MS3_noPred_250ms_1hr_02.raw	APIANT	S3C, S3D	500 ng	#2	MIRA-MS ITMS2MS3, no Pred					APIANT
20251125_ECL2_OBJ43390_TMTProMix3_APIANT_ITMS2MS3_noPred_250ms_1hr_03.raw	APIANT	S3C, S3D	500 ng	#3	MIRA-MS ITMS2MS3, no Pred					APIANT
20251125_ECL2_OBJ43390_TMTProMix3_APIWEDGE_ITMS2MS3_wPred_250ms_1hr_01.raw	APIWEDGE	S3C, S3D	500 ng	#1	MIRA-MS ITMS2MS3, with Pred					APIWEDGE	CrossRun: False, CrossNode: False, CanOverride: False, Plugin: MSFragger-4.1-rc13.jar, PluginParamFile: nonspecific_fragger_TMT.params, MSFraggerPort: 10.39.64.156:5051	CrossRun: False, CrossNode: False, CanOverride: False, CorrectPPM: True, FilterPPM: True, NarrowPPMFilter: True, PPMCutoff: 30, NarrowPPMCutoff: 30, PPMCalcScoreCutoff: 5, PPMCalcTolerance: 10, NumberOfMeasurements: 50, UseWholeRun: True	CrossRun: False, CrossNode: False, CanOverride: False, FragmentMLModel: GNE_Frag_TMT_Nontryptic.onnx, MLModelCustomAA: M[15.9949]|B;K|X, CollisionTypeEmbedded: True, CollisionType: HCD, CollisionEnergy: 30, StaticMods: CAM;57.02146;C|TMTpro;304.2071;K-NPep, DynamicMods: OX;15.9949;M;[15.9949], MZTolUnit: DA, MZTol: 0.5	CrossRun: False, CrossNode: False, CanOverride: False, RTMLModel: GNE_RT_TMT_Nontryptic.onnx, MLModelCustomAA: M[15.9949]|B;K|X, PSMsForCurrentRT: 50, SpectralSimilarityForCurrentRT: 0.6		CrossRun: False, CrossNode: False, CanOverride: False, FDR Percent: 10, ProtCloseoutFDRPercent: 1.0, Training Threshold: 1000, FwdCountThreshold: 200, PassBeforeFDRStart: True	CrossRun: False, CrossNode: False, CanOverride: False, AllDecoys: True, DecoyString: rev_, AllDecoys: True	CrossRun: False, CrossNode: False, CanOverride: False, LowMZ: 400, HighMZ: 2000	CrossRun: False, CrossNode: False, CanOverride: False, LowMZ: -15, HighMZ: 5	CrossRun: False, CrossNode: False, CanOverride: False, TagType: TMTPro	CrossRun: False, CrossNode: False, CanOverride: False, QuantModName: TMT, StaticMods: TMTpro;304.2071;K-NPep|CAM;57.0215;C, DynamicMods: OX;15.9949;M;[15.9949], MZTolUnit: PPM, MZTol: 20, ClearTargetPeaks: False	CrossRun: False, CrossNode: False, CanOverride: False, TopN = 8		SPS-MS3, HCD, CE:25;45, First Mass:120, Last Mass: 2000, Orbitrap 60,000 resolution, IsolationWidth: 1.5;3, ActivationQ: 0.25, AGCTarget: 300,000; MaxIT: 250ms	precursor mass tolerance of 10 ppm and a fragment mass tolerance of 0.8 Da
20251125_ECL2_OBJ43390_TMTProMix3_APIWEDGE_ITMS2MS3_wPred_250ms_1hr_02.raw	APIWEDGE	S3C, S3D	500 ng	#2	MIRA-MS ITMS2MS3, with Pred					APIWEDGE
20251125_ECL2_OBJ43390_TMTProMix3_APIWEDGE_ITMS2MS3_wPred_250ms_1hr_03.raw	APIWEDGE	S3C, S3D	500 ng	#3	MIRA-MS ITMS2MS3, with Pred					APIWEDGE
